# Tuning Cell-free Composition Controls the Time-delay, Dynamics, and Productivity of TX-TL Expression

**DOI:** 10.1101/2021.04.02.438196

**Authors:** Grace E. Vezeau, Howard M. Salis

## Abstract

The composition of TX-TL cell-free expression systems are adjusted by adding macromolecular crowding agents and salts. However, the effects of these cosolutes on the dynamics of individual gene expression processes have not been systematically quantified. Here, we carry out kinetic mRNA and protein level measurements on libraries of genetic constructs using the common cosolutes PEG-8000, Ficoll-400, and magnesium glutamate. By combining these measurements with biophysical modeling, we show that cosolutes have differing effects on transcription initiation, translation initiation, and translation elongation rates with trade-offs between time-delays, expression tunability, and maximum expression productivity. We also confirm that biophysical models can predict translation initiation rates in TX-TL using *E. coli* lysate. We discuss how cosolute composition can be tuned to maximize performance across different cell-free applications, including biosensing, diagnostics, and biomanufacturing.
