## Supplementary Data for "Tuning Cell-free Composition Controls the Time-delay, Dynamics, and Productivity of TX-TL Expression"

### Sheet: mRNA Levels
	mRNA level, base									mRNA level, 16.67 mM MgGlut									mRNA level, 4% PEG-8000									mRNA level, 4% Ficoll400
	A10			U51			combined			A10			U51			combined			A10			U51			combined			A10			U51			combined
Time(hr)	mean	stdev	N (biological replicates)	mean	stdev	N (biological replicates)	mean	stdev	N (biological replicates)	mean	stdev	N (biological replicates)	mean	stdev	N (biological replicates)	mean	stdev	N (biological replicates)	mean	stdev	N (biological replicates)	mean	stdev	N (biological replicates)	mean	stdev	N (biological replicates)	mean	stdev	N (biological replicates)	mean	stdev	N (biological replicates)	mean	stdev	N (biological replicates)
1	0.816754	0.208726	6	0.912898	0.477178	4	0.855212	0.213918	10	1.45917	0.51399	4	1.30506	0.430948	3	1.39312	0.448089	7
2	1.15869	0.295953	6	1.29659	0.653792	4	1.14402	0.337581	10	2.5851	0.90682	4	2.23655	0.799457	3	2.43572	0.811737	7
3	1.55908	0.659595	6	1.77765	0.681208	4	1.50468	0.592965	10	4.84756	1.57686	4	3.9726	1.17783	3	4.47258	1.38723	7
4	1.849	0.560009	6	1.93315	1.34096	4	1.76399	0.516308	10	5.94351	1.65579	4	5.14141	1.29599	3	5.59975	1.45413	7	2.39189	1.34071	4	5.31058	1.1272	3	3.64276	1.93809	7	1.41299	0.211859	4	1.92955	0.263965	3	1.63437	0.349152	7
5	2.3048	0.479155	6	2.92678	0.556782	4	2.24407	0.757673	10	5.29616	0.623626	4	4.93449	1.09481	3	5.14116	0.794585	7	6.23575	2.96308	4	10.1401	2.73082	3	7.90904	3.35128	7	2.7716	0.66358	4	3.4795	0.993612	3	3.07499	0.832127	7
6	2.21247	0.723243	6	2.31311	1.20666	4	2.15093	0.755854	10	4.79034	0.488104	4	4.04847	0.898966	3	4.4724	0.738752	7	11.0386	6.42138	4	17.5152	6.24804	3	13.8143	6.75386	7	3.69842	0.570631	4	5.22244	1.55306	3	4.35157	1.27688	7
7	1.7337	0.0472157	2																13.7701	6.83365	4	17.4118	5.25308	3	15.3308	6.02802	7	3.72266	0.61121	4	2.72179	0.949571	3	3.29372	0.879523	7
8	1.60119	0.511417	2																15.375	7.50823	4	14.2341	4.46762	3	14.8861	5.93396	7	2.21456	0.338193	4	2.43703	0.438728	3	2.3099	0.368088	7
9	2.70241	1.18233	2																7.35907	4.41804	4	8.69141	7.1274	3	7.93007	5.21536	7	7.15414	2.58253	4	5.78557	2.27964	3	6.56761	2.36688	7
10	5.94133	0.22752	2

### Sheet: mRNA Level Time Delays
	Time at peak mRNA level
Cosolute condition	mean	stdev
base	5.1	0.567646
16.67 mM Mg-glut	4.57143	0.9759
4% PEG-8000	7.57143	1.13389
4% Ficoll400	6.42857	0.534522

### Sheet: Protein Production Rates
				Max protein production rate (a.u. hr-1)		Time at max production rate (hr)
cosolute	level	construct	N	mean	stdev	mean	stdev
base	-	A1	24	6.41033	2.30401	7.31193	1.87091
base	-	A4	24	10.6195	3.11819	7.03417	1.12601
base	-	A7	24	24.1865	7.75683	7.13833	0.779627
base	-	A10	24	63.2291	15.0033	6.72864	0.481048
base	-	A13	24	287.785	46.8723	6.54809	0.490171
base	-	A16	24	426.186	138.707	6.79113	0.43195
base	-	A19	24	435.372	87.8132	6.43004	0.481315
base	-	U2	26	12.0912	3.54324	7.06354	0.916549
base	-	U10	26	25.246	6.38172	6.86483	0.797192
base	-	U11	26	31.3993	5.6705	7.00585	0.43068
base	-	U47	26	7.46365	2.65857	6.53793	1.62149
base	-	U48	26	7.61976	1.85285	7.12764	0.977809
base	-	U49	26	13.0861	3.49384	6.93534	0.985471
base	-	U51	26	37.516	10.3472	6.85201	0.472142
PEG	1	A1	6	31.7171	7.5601	7.38833	1.14338
PEG	1	A4	6	66.4126	25.2166	7.63831	0.627308
PEG	1	A7	6	141.194	38.1601	7.77719	0.544325
PEG	1	A10	6	258.809	64.2251	7.44388	0.646923
PEG	1	A13	6	955.286	203.573	7.63831	0.427097
PEG	1	A16	6	1018.57	184.949	7.69386	0.520864
PEG	1	A19	6	1257.43	282.879	7.27722	0.574131
PEG	1	U2	8	72.2797	6.2691	7.45774	0.292069
PEG	1	U10	8	128.85	17.5406	7.66606	0.345005
PEG	1	U11	8	143.304	19.5741	7.72855	0.344285
PEG	1	U47	8	27.6291	4.81893	7.45774	0.525125
PEG	1	U48	8	30.9978	4.05884	7.45774	0.434131
PEG	1	U49	8	73.6178	11.0925	7.60356	0.435833
PEG	1	U51	8	186.064	31.1624	7.33275	0.48791
PEG	2	A1	6	90.4018	40.8748	8.27716	0.735333
PEG	2	A4	6	134.678	32.9503	8.24939	0.524395
PEG	2	A7	6	270.349	30.8353	8.55492	0.501856
PEG	2	A10	6	388.978	32.7417	8.47159	0.541777
PEG	2	A13	6	1792.68	100.284	8.72158	0.646925
PEG	2	A16	6	1477	148.307	8.88823	0.680408
PEG	2	A19	6	2584.82	174.71	8.36049	0.839399
PEG	2	U2	8	240.662	34.4142	7.91604	0.295443
PEG	2	U10	8	298.758	55.014	8.35351	0.207721
PEG	2	U11	8	332.217	17.2236	8.58266	0.308583
PEG	2	U47	8	80.1368	15.1998	8.22852	0.562953
PEG	2	U48	8	98.9132	15.8179	8.16603	0.462873
PEG	2	U49	8	255.893	40.3503	8.45767	0.385731
PEG	2	U51	8	503.461	62.3128	8.27019	0.332559
PEG	3	A1	6	120.199	13.7476	9.36042	0.740987
PEG	3	A4	6	278.783	18.0305	9.19377	0.400246
PEG	3	A7	6	429.65	52.2365	9.30487	0.590827
PEG	3	A10	6	689.646	141.155	9.11044	0.611615
PEG	3	A13	6	3841.92	469.47	9.2771	0.344278
PEG	3	A16	6	2163.65	619.059	9.3882	0.490656
PEG	3	A19	6	3087.22	644.353	8.91601	0.621366
PEG	3	U2	8	524.207	74.6496	8.72849	0.377276
PEG	3	U10	8	579.009	82.1553	8.93681	0.407609
PEG	3	U11	8	615.057	93.7089	8.95764	0.395877
PEG	3	U47	8	167.735	16.8012	8.41601	0.398378
PEG	3	U48	8	211.695	34.8177	8.64516	0.207718
PEG	3	U49	8	532.62	45.9363	8.77015	0.320405
PEG	3	U51	8	791.813	110.768	8.56183	0.266312
PEG	4	A1	6	164.135	38.0857	9.86039	0.57171
PEG	4	A4	6	344.978	67.5228	9.63818	0.386114
PEG	4	A7	6	587.814	183.319	9.74929	0.329159
PEG	4	A10	6	970.978	225.095	9.94372	0.172157
PEG	4	A13	6	4633.96	697.42	9.69374	0.323482
PEG	4	A16	6	2576.09	514.575	9.91594	0.444103
PEG	4	A19	6	3649.67	693.263	9.61041	0.360056
PEG	4	U2	8	728.474	91.8699	8.93681	0.307775
PEG	4	U10	8	692.08	181.318	9.29095	0.213606
PEG	4	U11	8	812.654	129.279	9.14513	0.431266
PEG	4	U47	8	220.375	27.1207	9.02014	0.187658
PEG	4	U48	8	303.008	33.4247	9.0618	0.266323
PEG	4	U49	8	717.592	142.342	9.08263	0.281703
PEG	4	U51	8	791.57	116.564	8.89514	0.307783
Ficoll400	1	A1	6	6.46508	2.05107	7.24943	1.30269
Ficoll400	1	A4	6	11.6245	4.62098	7.6383	0.805594
Ficoll400	1	A7	6	29.5243	11.9415	7.41609	0.935351
Ficoll400	1	A10	6	71.1481	22.8933	7.24943	0.4183
Ficoll400	1	A13	6	324.468	62.766	7.16611	0.349575
Ficoll400	1	A16	6	457.872	60.9398	7.33276	0.537449
Ficoll400	1	A19	6	523.447	64.9548	6.83279	0.632415
Ficoll400	1	U2	6	20.3862	1.68663	6.52724	0.400202
Ficoll400	1	U10	6	34.4674	2.8339	6.72167	0.291848
Ficoll400	1	U11	6	41.7207	7.59145	6.77723	0.201819
Ficoll400	1	U47	6	9.35716	1.96816	6.83278	1.21556
Ficoll400	1	U48	6	8.66581	2.43495	7.63828	1.13235
Ficoll400	1	U49	6	19.9107	5.99727	7.11054	0.272139
Ficoll400	1	U51	6	49.2179	6.81288	7.05499	0.291837
Ficoll400	2	A1	6	7.9331	3.98636	8.97154	1.35563
Ficoll400	2	A4	6	17.2565	9.1913	7.91606	0.941266
Ficoll400	2	A7	6	38.0166	19.8263	7.7494	0.947155
Ficoll400	2	A10	6	118.977	59.3499	7.80495	0.30579
Ficoll400	2	A13	6	340.567	64.5433	7.44387	0.310291
Ficoll400	2	A16	6	531.971	76.5915	7.80495	0.520822
Ficoll400	2	A19	6	672.653	139.441	7.49942	0.365124
Ficoll400	2	U2	6	27.7771	5.26787	7.2772	0.490623
Ficoll400	2	U10	6	53.0872	9.14073	7.41607	0.404791
Ficoll400	2	U11	6	68.7903	11.4177	7.27719	0.272136
Ficoll400	2	U47	6	14.4451	5.15042	7.94382	0.779309
Ficoll400	2	U48	6	14.789	3.16407	7.80494	1.03497
Ficoll400	2	U49	6	26.7169	3.764	7.58273	0.17479
Ficoll400	2	U51	6	76.1917	12.6536	7.30497	0.287046
Ficoll400	3	A1	6	11.5638	4.57454	8.3327	1.17371
Ficoll400	3	A4	6	20.6308	10.1937	8.47158	0.798674
Ficoll400	3	A7	6	38.5544	25.9596	7.91606	0.720679
Ficoll400	3	A10	6	147.452	77.4782	8.05494	0.272154
Ficoll400	3	A13	6	793.788	460.558	8.08271	0.750877
Ficoll400	3	A16	6	569.946	87.8866	8.24937	0.574898
Ficoll400	3	A19	6	906.915	130.248	8.22159	0.455385
Ficoll400	3	U2	6	49.7758	4.94009	7.30497	0.427058
Ficoll400	3	U10	6	78.7627	10.1296	7.44385	0.389648
Ficoll400	3	U11	6	89.4067	13.3885	7.52718	0.125453
Ficoll400	3	U47	6	20.2523	4.3329	8.1938	0.49904
Ficoll400	3	U48	6	18.9528	1.94161	7.94382	0.490631
Ficoll400	3	U49	6	44.1146	4.19268	7.36052	0.163852
Ficoll400	3	U51	6	92.3085	21.6122	7.2772	0.403664
Ficoll400	4	A1	6	25.5326	4.80072	9.1382	1.31824
Ficoll400	4	A4	6	39.4509	2.0322	8.5549	0.36002
Ficoll400	4	A7	6	74.9464	11.6808	8.41602	0.345577
Ficoll400	4	A10	6	145.938	22.8652	8.47158	0.287041
Ficoll400	4	A13	6	569.586	72.8576	8.5549	0.501816
Ficoll400	4	A16	6	498.452	129.331	8.38825	0.512759
Ficoll400	4	A19	6	835.705	294.496	8.30492	0.571667
Ficoll400	4	U2	6	86.3471	12.6329	7.86049	0.245306
Ficoll400	4	U10	6	111.756	22.9604	7.94382	0.250911
Ficoll400	4	U11	6	114.579	12.4993	7.91603	0.229718
Ficoll400	4	U47	6	26.803	2.7543	7.55497	0.443017
Ficoll400	4	U48	6	31.234	8.23789	7.63828	0.245316
Ficoll400	4	U49	6	77.1641	14.0092	7.83271	0.316194
Ficoll400	4	U51	6	151.286	30.469	7.9716	0.266983
MgGlut	6	A1	6	14.2299	2.26267	7.24943	0.376367
MgGlut	6	A4	6	21.9628	3.74423	7.02722	0.400204
MgGlut	6	A7	6	44.6069	5.91859	7.19388	0.34019
MgGlut	6	A10	6	119.355	13.2065	6.97167	0.356145
MgGlut	6	A13	6	401.225	62.3569	6.91612	0.361312
MgGlut	6	A16	6	393.09	66.5294	7.13833	0.356151
MgGlut	6	A19	6	629.933	63.9556	6.86057	0.125459
MgGlut	6	U2	6	18.8908	5.54619	7.22165	0.750259
MgGlut	6	U10	6	31.5741	3.30128	6.91611	0.229719
MgGlut	6	U11	6	44.7281	7.9708	7.3883	0.291846
MgGlut	6	U47	6	8.55141	2.78842	7.52718	0.45233
MgGlut	6	U48	6	11.1531	2.59418	7.61051	0.854128
MgGlut	6	U49	6	17.2607	3.66984	7.1661	0.881859
MgGlut	6	U51	6	42.6443	7.62495	7.30498	0.581306
MgGlut	8	A1	6	16.7877	4.00742	7.02722	0.51005
MgGlut	8	A4	6	30.0879	2.69751	7.13833	0.510053
MgGlut	8	A7	6	55.9141	9.34415	6.9439	0.479167
MgGlut	8	A10	6	137.405	21.9417	6.99945	0.149055
MgGlut	8	A13	6	397.258	69.528	7.055	0.272159
MgGlut	8	A16	6	369.219	61.8867	7.1661	0.182572
MgGlut	8	A19	6	584.157	107.865	6.80502	0.163866
MgGlut	8	U2	6	18.0115	1.66032	6.88834	0.841018
MgGlut	8	U10	6	39.1041	3.43985	7.41608	0.311787
MgGlut	8	U11	6	46.2293	4.7398	7.11054	0.360017
MgGlut	8	U47	6	11.0217	2.83126	7.66606	1.39434
MgGlut	8	U48	6	11.551	1.42053	7.36053	0.427062
MgGlut	8	U49	6	22.8372	3.2584	7.69384	0.499041
MgGlut	8	U51	6	50.4192	5.47958	7.49941	0.40822
MgGlut	10	A1	6	22.9535	5.47119	7.49941	0.557737
MgGlut	10	A4	6	37.4238	6.01935	6.91612	0.376369
MgGlut	10	A7	6	66.3351	19.4346	6.99945	0.471386
MgGlut	10	A10	6	143.157	38.1299	7.1661	0.298133
MgGlut	10	A13	6	406.89	101.169	7.33276	0.258189
MgGlut	10	A16	6	330.554	70.2156	7.27721	0.250907
MgGlut	10	A19	6	566.673	111.424	7.055	0.344247
MgGlut	10	U2	6	19.7904	2.14838	7.05499	0.344242
MgGlut	10	U10	6	35.2658	3.84826	7.08277	0.491562
MgGlut	10	U11	6	51.3084	8.47692	7.47163	0.245312
MgGlut	10	U47	6	11.8634	2.09711	7.3883	0.764926
MgGlut	10	U48	6	14.3429	1.52171	7.49941	1.2382
MgGlut	10	U49	6	22.5142	2.72045	6.5828	0.390842
MgGlut	10	U51	6	43.5294	3.8354	7.30498	0.323444
MgGlut	12	A1	6	25.7578	5.66719	6.99945	0.394389
MgGlut	12	A4	6	38.9786	6.56618	7.19388	0.561882
MgGlut	12	A7	6	61.5929	14.3148	6.99945	0.34959
MgGlut	12	A10	6	131.332	21.9714	6.88835	0.375124
MgGlut	12	A13	6	362.42	60.2254	7.36054	0.194835
MgGlut	12	A16	6	308.085	66.9693	7.44387	0.344253
MgGlut	12	A19	6	502.419	89.5751	7.33276	0.333317
MgGlut	12	U2	6	22.3752	2.24969	7.30498	0.52083
MgGlut	12	U10	6	38.302	5.18972	7.72162	0.727709
MgGlut	12	U11	6	49.7193	7.63508	7.49941	0.278868
MgGlut	12	U47	6	11.4576	2.86218	7.11054	0.533991
MgGlut	12	U48	6	13.7111	1.59709	7.63829	1.30127
MgGlut	12	U49	6	23.0969	2.69092	6.94389	0.533993
MgGlut	12	U51	6	45.1409	4.07102	7.61051	0.688487
K-glutamate	100	A1	6	6.01114	2.88473	7.66606	3.38929
K-glutamate	100	A4	6	8.85646	2.87166	6.74945	1.49712
K-glutamate	100	A7	6	20.2129	1.84113	6.80501	0.627287
K-glutamate	100	A10	6	50.1981	12.1324	6.77723	0.417205
K-glutamate	100	A13	6	284.396	60.1355	6.38837	0.172143
K-glutamate	100	A16	6	447.842	125.08	6.88833	0.417233
K-glutamate	100	A19	6	422.066	111.523	6.24949	0.404825
K-glutamate	100	U2	6	10.7947	2.31913	6.97167	1.07189
K-glutamate	100	U10	6	24.0149	3.36657	7.22166	1.05754
K-glutamate	100	U11	6	32.4445	5.14395	6.99945	0.298128
K-glutamate	100	U47	6	5.50242	1.0001	6.27727	1.80008
K-glutamate	100	U48	6	6.63441	2.08347	7.24943	0.970325
K-glutamate	100	U49	6	13.2356	4.30182	6.66614	0.999944
K-glutamate	100	U51	6	37.417	6.13016	6.88834	0.272155
K-glutamate	120	A1	6	4.77274	1.53907	6.13838	1.2129
K-glutamate	120	A4	6	8.80888	0.818621	6.94389	0.310294
K-glutamate	120	A7	6	18.5419	3.39211	6.74946	0.174774
K-glutamate	120	A10	6	53.9746	9.35598	6.49947	0.349567
K-glutamate	120	A13	6	276.446	29.3481	6.4717	0.125481
K-glutamate	120	A16	6	490.358	89.0897	6.86056	0.194849
K-glutamate	120	A19	6	470.115	64.5103	6.33282	0.210843
K-glutamate	120	U2	6	10.9339	3.54302	7.055	1.23669
K-glutamate	120	U10	6	19.7397	4.21333	6.66614	0.691173
K-glutamate	120	U11	6	36.2672	4.74158	7.19388	0.439874
K-glutamate	120	U47	6	5.10157	0.8642	6.52726	1.72686
K-glutamate	120	U48	6	8.04994	2.56622	6.74946	2.09946
K-glutamate	120	U49	6	13.3523	5.76889	7.38831	1.48189
K-glutamate	120	U51	6	39.2862	4.91121	7.02722	0.287042
K-glutamate	140	A1	6	6.66989	2.82473	6.86056	0.784619
K-glutamate	140	A4	6	9.30377	4.04465	6.13839	1.47341
K-glutamate	140	A7	6	21.6393	10.5646	6.86056	0.400178
K-glutamate	140	A10	6	60.1627	13.4425	6.24949	0.293402
K-glutamate	140	A13	6	315.844	32.0554	6.30504	0.194847
K-glutamate	140	A16	6	511.01	38.6802	6.74946	0.174818
K-glutamate	140	A19	6	450.924	68.2298	6.30504	0.221529
K-glutamate	140	U2	6	7.45074	2.18202	6.44393	1.41674
K-glutamate	140	U10	6	17.364	4.12333	7.055	1.02554
K-glutamate	140	U11	6	24.1527	4.27783	6.99945	0.577303
K-glutamate	140	U47	6	4.62559	1.07318	5.41622	1.63883
K-glutamate	140	U48	6	5.14171	1.5525	7.1661	4.01084
K-glutamate	140	U49	6	10.6163	4.76352	6.66614	0.714873
K-glutamate	140	U51	6	32.8053	11.2361	7.36054	0.427062
K-glutamate	160	A1	6	5.47314	2.7382	7.74939	3.61416
K-glutamate	160	A4	6	6.71362	3.03284	6.11061	1.35665
K-glutamate	160	A7	6	16.3377	2.88838	7.47163	1.23559
K-glutamate	160	A10	6	44.5222	5.2197	6.30504	0.125484
K-glutamate	160	A13	6	266.272	15.8519	6.19394	0.245286
K-glutamate	160	A16	6	567.02	129.564	6.55502	0.360042
K-glutamate	160	A19	6	406.701	22.6158	6.19394	0.356166
K-glutamate	160	U2	6	7.25414	1.06768	6.74946	1.20523
K-glutamate	160	U10	6	15.4549	3.72935	6.99945	0.994368
K-glutamate	160	U11	6	24.2796	4.36171	7.24943	0.750869
K-glutamate	160	U47	6	5.13173	2.32894	6.61058	0.655419
K-glutamate	160	U48	6	5.09719	1.14313	7.27721	2.14377
K-glutamate	160	U49	6	6.62411	1.6434	6.83279	1.68973
K-glutamate	160	U51	6	29.6339	8.72233	7.30498	0.590782

### Sheet: Translation Rates
			Maximum translation rate (a.u. hr-1)									k_init	k_elong
cosolute	level	construct	mean	std err	95% CI	ΔGtotal	Predicted TIR (RBS Calculator v2.1)	log predicted TIR [apparent dG_total]	log mean measurement	R^2 by Series	Overall R^2 [RBS Calculator v2.1]	c1	c2	r_TL	Max/Min r_TL	log r_TL	Overall R^2 [new model]
base	-	A1	2.85656	0.633456	1.24157	2.49217	814.494	2.91089	0.455843	0.861111	log-transformed rates	4.05703	228.544	1.31417	107.684	0.118651	log-transformed rates
base	-	A4	4.73225	1.03012	2.01904	0.981249	1607.58	3.20617	0.675068		0.6336	4.05703	228.544	2.57935		0.411511	0.810922
base	-	A7	10.778	2.36326	4.63198	-2.00875	6173.27	3.79052	1.03254		F-stat	4.05703	228.544	9.59736		0.982152	F-stat
base	-	A10	28.176	6.05218	11.8623	-4.71875	20899.6	4.32014	1.44988		93.3797	4.05703	228.544	29.5333		1.47031	231.596
base	-	A13	128.242	27.1734	53.2599	-6.41875	44913.1	4.65237	2.10803		df	4.05703	228.544	55.2618		1.74242	df
base	-	A16	189.916	41.6978	81.7276	-10.0388	229002	5.35984	2.27856		54	4.05703	228.544	141.515		2.1508	54
base	-	A19	194.01	41.3781	81.101	-8.99615	143245	5.15608	2.28782		p-val	4.05703	228.544	115.243		2.06161	p-val
base	-	U2	5.38806	1.16929	2.29181	-1.97875	6090.49	3.78465	0.731432		2.26599e-13	4.05703	228.544	9.474		0.976533	3.52196e-21
base	-	U10	11.2501	2.41943	4.74208	-3.59815	12622.2	4.10114	1.05116			4.05703	228.544	18.7986		1.27413
base	-	U11	13.9921	2.96972	5.82065	-4.68115	20548.9	4.31279	1.14588			4.05703	228.544	29.1009		1.46391
base	-	U47	3.32594	0.733764	1.43818	1.88285	1071.45	3.02997	0.521914			4.05703	228.544	1.72562		0.236946
base	-	U48	3.3955	0.728782	1.42841	0.687849	1834.48	3.26351	0.530904			4.05703	228.544	2.93873		0.468159
base	-	U49	5.83141	1.25794	2.46556	-0.922952	3787.17	3.57831	0.765773			4.05703	228.544	5.98492		0.777058
base	-	U51	16.7178	3.61346	7.08238	-6.93175	56575.7	4.75263	1.22318			4.05703	228.544	65.4991		1.81624
PEG	4	A1	10.7062	3.51779	6.89486	2.49217	814.494	2.91089	1.02964	0.807144		32.1931	125.395	9.67887	12.4271	0.985825
PEG	4	A4	22.5022	7.30447	14.3168	0.981249	1607.58	3.20617	1.35223			32.1931	125.395	17.7679		1.24964
PEG	4	A7	38.342	13.0135	25.5065	-2.00875	6173.27	3.79052	1.58367			32.1931	125.395	48.6517		1.6871
PEG	4	A10	63.335	20.8086	40.7849	-4.71875	20899.6	4.32014	1.80164			32.1931	125.395	85.5394		1.93217
PEG	4	A13	302.264	96.8955	189.915	-6.41875	44913.1	4.65237	2.48039			32.1931	125.395	103.052		2.01306
PEG	4	A16	168.034	54.6141	107.044	-10.0388	229002	5.35984	2.2254			32.1931	125.395	120.28		2.08019
PEG	4	A19	238.061	77.1409	151.196	-8.99615	143245	5.15608	2.37669			32.1931	125.395	117.413		2.06972
PEG	4	U2	47.517	15.0993	29.5946	-1.97875	6090.49	3.78465	1.67685			32.1931	125.395	48.2503		1.6835
PEG	4	U10	45.1431	14.8057	29.0193	-3.59815	12622.2	4.10114	1.65459			32.1931	125.395	70.7855		1.84994
PEG	4	U11	53.0078	16.9418	33.206	-4.68115	20548.9	4.31279	1.72434			32.1931	125.395	85.078		1.92982
PEG	4	U47	14.3747	4.56563	8.94863	1.88285	1071.45	3.02997	1.1576			32.1931	125.395	12.4296		1.09446
PEG	4	U48	19.7646	6.26598	12.2813	0.687849	1834.48	3.26351	1.29589			32.1931	125.395	19.8782		1.29838
PEG	4	U49	46.8071	15.088	29.5725	-0.922952	3787.17	3.57831	1.67031			32.1931	125.395	35.1124		1.54546
PEG	4	U51	51.6326	16.4657	32.2727	-6.93175	56575.7	4.75263	1.71292			32.1931	125.395	106.981		2.02931
Ficoll400	4	A1	5.86744	1.35262	2.65114	2.49217	814.494	2.91089	0.768448	0.896678		11.5524	102.454	3.63038	25.7303	0.559952
Ficoll400	4	A4	9.06589	1.97991	3.88062	0.981249	1607.58	3.20617	0.957411			11.5524	102.454	6.92634		0.840504
Ficoll400	4	A7	17.2229	3.90092	7.6458	-2.00875	6173.27	3.79052	1.23611			11.5524	102.454	22.3136		1.34857
Ficoll400	4	A10	33.5369	7.59916	14.8943	-4.71875	20899.6	4.32014	1.52552			11.5524	102.454	49.7142		1.69648
Ficoll400	4	A13	130.892	29.2623	57.3541	-6.41875	44913.1	4.65237	2.11691			11.5524	102.454	68.593		1.83628
Ficoll400	4	A16	114.545	27.6984	54.2888	-10.0388	229002	5.35984	2.05898			11.5524	102.454	93.4106		1.9704
Ficoll400	4	A19	192.047	50.0609	98.1194	-8.99615	143245	5.15608	2.28341			11.5524	102.454	88.722		1.94803
Ficoll400	4	U2	19.8427	4.4732	8.76746	-1.97875	6090.49	3.78465	1.2976			11.5524	102.454	22.0789		1.34398
Ficoll400	4	U10	25.6817	5.98376	11.7282	-3.59815	12622.2	4.10114	1.40962			11.5524	102.454	37.1675		1.57016
Ficoll400	4	U11	26.3306	5.84252	11.4513	-4.68115	20548.9	4.31279	1.42046			11.5524	102.454	49.2813		1.69268
Ficoll400	4	U47	6.15939	1.36361	2.67268	1.88285	1071.45	3.02997	0.789538			11.5524	102.454	4.72287		0.674206
Ficoll400	4	U48	7.17763	1.74117	3.41268	0.687849	1834.48	3.26351	0.855981			11.5524	102.454	7.82924		0.89372
Ficoll400	4	U49	17.7325	4.07252	7.98213	-0.922952	3787.17	3.57831	1.24877			11.5524	102.454	14.9472		1.17456
Ficoll400	4	U51	34.7659	8.07981	15.8364	-6.93175	56575.7	4.75263	1.54115			11.5524	102.454	73.6079		1.86692
MgGlut	12	A1	4.59981	0.97658	1.9141	2.49217	814.494	2.91089	0.66274	0.711084		4.76995	40.7453	1.49695	24.8972	0.175206
MgGlut	12	A4	6.96077	1.42205	2.78722	0.981249	1607.58	3.20617	0.842657			4.76995	40.7453	2.8525		0.455225
MgGlut	12	A7	10.9992	2.35931	4.62425	-2.00875	6173.27	3.79052	1.04136			4.76995	40.7453	9.13715		0.960811
MgGlut	12	A10	23.4531	4.78763	9.38375	-4.71875	20899.6	4.32014	1.3702			4.76995	40.7453	20.153		1.30434
MgGlut	12	A13	64.7208	13.202	25.8759	-6.41875	44913.1	4.65237	1.81104			4.76995	40.7453	27.615		1.44114
MgGlut	12	A16	55.0175	11.6557	22.8451	-10.0388	229002	5.35984	1.7405			4.76995	40.7453	37.2697		1.57136
MgGlut	12	A19	89.7216	18.454	36.1699	-8.99615	143245	5.15608	1.9529			4.76995	40.7453	35.459		1.54973
MgGlut	12	U2	3.99575	0.785973	1.54051	-1.97875	6090.49	3.78465	0.601598			4.76995	40.7453	9.04182		0.956256
MgGlut	12	U10	6.83994	1.36913	2.68349	-3.59815	12622.2	4.10114	0.835052			4.76995	40.7453	15.1364		1.18002
MgGlut	12	U11	8.87883	1.79645	3.52104	-4.68115	20548.9	4.31279	0.948356			4.76995	40.7453	19.9807		1.30061
MgGlut	12	U47	2.04609	0.445501	0.873182	1.88285	1071.45	3.02997	0.310925			4.76995	40.7453	1.94663		0.289284
MgGlut	12	U48	2.44852	0.485205	0.951001	0.687849	1834.48	3.26351	0.388904			4.76995	40.7453	3.22326		0.508295
MgGlut	12	U49	4.12463	0.817357	1.60202	-0.922952	3787.17	3.57831	0.615386			4.76995	40.7453	6.13742		0.787986
MgGlut	12	U51	8.06124	1.5789	3.09465	-6.93175	56575.7	4.75263	0.906402			4.76995	40.7453	29.58		1.471

### Sheet: in vivo measurements
					RBS Calculator v2.1 predictions					RBS expression in vivo (FLPC, a.u., N=4)
RBS Name	Library	5'UTR	CDS	RBS Sequence	ΔGtotal	ΔGSD:antiSD	ΔGmRNA	ΔGstandby	Predicted TIR	Mean	SD	ΔGtotal, actual	ΔΔGerror	R^2
A1	SD	TCTAGACCCGCAGCCATATACGGCAGCGGGAAAACACCCAAACCAT	ATGAAACAGAACAAAGAACAGATCACCAAACAGAACATCAACGCGAGCTCTgaagacgttatcaaagagttcatgcgtttcaaagttcgtatggaaggttccgttaacggtcacgagttcgaaatcgaaggtgaaggtgaaggtcgtccgtacgaaggtacccagaccgctaaactgaaagttaccaaaggtggtccgctgccgttcgcttgggacatcctgtccccgcagttccagtacggttccaaagcttacgttaaacacccggctgacatcccggactacctgaaactgtccttcccggaaggtttcaaatgggaacgtgttatgaacttcgaagacggtggtgttgttaccgttacccaggactcctccctgcaagacggtgagttcatctac…	TCTAGACCCGCAGCCATATACGGCAGCGGGAAAACACCCAAACCATATGAAACAGAACAAAGAACAGATCACCAAACAGAACATCAACGCGAGCTCTgaagacgttatcaaagagttcatgcgtttcaaagttcgtatggaaggttccgttaacggtcacgagttcgaaatcgaaggtgaaggtgaaggtcgtccgtacgaaggtacccagaccgctaaactgaaagttaccaaaggtggtccgctgccgttcgcttgggacatcctgtccccgcagttccagtacggttccaaagcttacgttaaacacccggctgacatcccggactacctgaaactgtccttcccggaaggtttcaaatgggaacgtgttatgaacttcgaagacggtggtgttgt…	2.49217	1.84865	-9.22135	3.3138	814.494	215.768	4.9418	2.14203	0.350143	0.812551
A4	SD	TCTAGACCCGCAGCCATATACGGCAGCGGGACACAAACGACGACAT	ATGAAACAGAACAAAGAACAGATCACCAAACAGAACATCAACGCGAGCTCTgaagacgttatcaaagagttcatgcgtttcaaagttcgtatggaaggttccgttaacggtcacgagttcgaaatcgaaggtgaaggtgaaggtcgtccgtacgaaggtacccagaccgctaaactgaaagttaccaaaggtggtccgctgccgttcgcttgggacatcctgtccccgcagttccagtacggttccaaagcttacgttaaacacccggctgacatcccggactacctgaaactgtccttcccggaaggtttcaaatgggaacgtgttatgaacttcgaagacggtggtgttgttaccgttacccaggactcctccctgcaagacggtgagttcatctac…	TCTAGACCCGCAGCCATATACGGCAGCGGGACACAAACGACGACATATGAAACAGAACAAAGAACAGATCACCAAACAGAACATCAACGCGAGCTCTgaagacgttatcaaagagttcatgcgtttcaaagttcgtatggaaggttccgttaacggtcacgagttcgaaatcgaaggtgaaggtgaaggtcgtccgtacgaaggtacccagaccgctaaactgaaagttaccaaaggtggtccgctgccgttcgcttgggacatcctgtccccgcagttccagtacggttccaaagcttacgttaaacacccggctgacatcccggactacctgaaactgtccttcccggaaggtttcaaatgggaacgtgttatgaacttcgaagacggtggtgttgt…	0.981249	-0.371352	-11.4614	2.66	1607.58	531.462	2.93492	0.138858	0.842391
A7	SD	TCTAGACCCGCAGCCATATACGGCAGCGGGAAAATAACGAGCACAT	ATGAAACAGAACAAAGAACAGATCACCAAACAGAACATCAACGCGAGCTCTgaagacgttatcaaagagttcatgcgtttcaaagttcgtatggaaggttccgttaacggtcacgagttcgaaatcgaaggtgaaggtgaaggtcgtccgtacgaaggtacccagaccgctaaactgaaagttaccaaaggtggtccgctgccgttcgcttgggacatcctgtccccgcagttccagtacggttccaaagcttacgttaaacacccggctgacatcccggactacctgaaactgtccttcccggaaggtttcaaatgggaacgtgttatgaacttcgaagacggtggtgttgttaccgttacccaggactcctccctgcaagacggtgagttcatctac…	TCTAGACCCGCAGCCATATACGGCAGCGGGAAAATAACGAGCACATATGAAACAGAACAAAGAACAGATCACCAAACAGAACATCAACGCGAGCTCTgaagacgttatcaaagagttcatgcgtttcaaagttcgtatggaaggttccgttaacggtcacgagttcgaaatcgaaggtgaaggtgaaggtcgtccgtacgaaggtacccagaccgctaaactgaaagttaccaaaggtggtccgctgccgttcgcttgggacatcctgtccccgcagttccagtacggttccaaagcttacgttaaacacccggctgacatcccggactacctgaaactgtccttcccggaaggtttcaaatgggaacgtgttatgaacttcgaagacggtggtgttgt…	-2.00875	-3.34135	-14.4114	2.64	6173.27	1872.38	16.5695	-2.65966	0.650909
A10	SD	TCTAGACCCGCAGCCATATACGGCAGCGGGAAAATAACGAGGCCAT	ATGAAACAGAACAAAGAACAGATCACCAAACAGAACATCAACGCGAGCTCTgaagacgttatcaaagagttcatgcgtttcaaagttcgtatggaaggttccgttaacggtcacgagttcgaaatcgaaggtgaaggtgaaggtcgtccgtacgaaggtacccagaccgctaaactgaaagttaccaaaggtggtccgctgccgttcgcttgggacatcctgtccccgcagttccagtacggttccaaagcttacgttaaacacccggctgacatcccggactacctgaaactgtccttcccggaaggtttcaaatgggaacgtgttatgaacttcgaagacggtggtgttgttaccgttacccaggactcctccctgcaagacggtgagttcatctac…	TCTAGACCCGCAGCCATATACGGCAGCGGGAAAATAACGAGGCCATATGAAACAGAACAAAGAACAGATCACCAAACAGAACATCAACGCGAGCTCTgaagacgttatcaaagagttcatgcgtttcaaagttcgtatggaaggttccgttaacggtcacgagttcgaaatcgaaggtgaaggtgaaggtcgtccgtacgaaggtacccagaccgctaaactgaaagttaccaaaggtggtccgctgccgttcgcttgggacatcctgtccccgcagttccagtacggttccaaagcttacgttaaacacccggctgacatcccggactacctgaaactgtccttcccggaaggtttcaaatgggaacgtgttatgaacttcgaagacggtggtgttgt…	-4.71875	-6.05135	-17.1214	2.64	20899.6	7930.89	32.2193	-5.86756	1.14881
A13	SD	TCTAGACCCGCAGCCATATACGGCAGCGGGAAAACAAGGAGCACAT	ATGAAACAGAACAAAGAACAGATCACCAAACAGAACATCAACGCGAGCTCTgaagacgttatcaaagagttcatgcgtttcaaagttcgtatggaaggttccgttaacggtcacgagttcgaaatcgaaggtgaaggtgaaggtcgtccgtacgaaggtacccagaccgctaaactgaaagttaccaaaggtggtccgctgccgttcgcttgggacatcctgtccccgcagttccagtacggttccaaagcttacgttaaacacccggctgacatcccggactacctgaaactgtccttcccggaaggtttcaaatgggaacgtgttatgaacttcgaagacggtggtgttgttaccgttacccaggactcctccctgcaagacggtgagttcatctac…	TCTAGACCCGCAGCCATATACGGCAGCGGGAAAACAAGGAGCACATATGAAACAGAACAAAGAACAGATCACCAAACAGAACATCAACGCGAGCTCTgaagacgttatcaaagagttcatgcgtttcaaagttcgtatggaaggttccgttaacggtcacgagttcgaaatcgaaggtgaaggtgaaggtcgtccgtacgaaggtacccagaccgctaaactgaaagttaccaaaggtggtccgctgccgttcgcttgggacatcctgtccccgcagttccagtacggttccaaagcttacgttaaacacccggctgacatcccggactacctgaaactgtccttcccggaaggtttcaaatgggaacgtgttatgaacttcgaagacggtggtgttgt…	-6.41875	-7.75135	-18.8214	2.64	44913.1	150956	10819.2	-12.4147	5.99597
A16	SD	TCTAGACCCGCAGCCATATACGGCAGCGGGAAAATAAGGAGGACAT	ATGAAACAGAACAAAGAACAGATCACCAAACAGAACATCAACGCGAGCTCTgaagacgttatcaaagagttcatgcgtttcaaagttcgtatggaaggttccgttaacggtcacgagttcgaaatcgaaggtgaaggtgaaggtcgtccgtacgaaggtacccagaccgctaaactgaaagttaccaaaggtggtccgctgccgttcgcttgggacatcctgtccccgcagttccagtacggttccaaagcttacgttaaacacccggctgacatcccggactacctgaaactgtccttcccggaaggtttcaaatgggaacgtgttatgaacttcgaagacggtggtgttgttaccgttacccaggactcctccctgcaagacggtgagttcatctac…	TCTAGACCCGCAGCCATATACGGCAGCGGGAAAATAAGGAGGACATATGAAACAGAACAAAGAACAGATCACCAAACAGAACATCAACGCGAGCTCTgaagacgttatcaaagagttcatgcgtttcaaagttcgtatggaaggttccgttaacggtcacgagttcgaaatcgaaggtgaaggtgaaggtcgtccgtacgaaggtacccagaccgctaaactgaaagttaccaaaggtggtccgctgccgttcgcttgggacatcctgtccccgcagttccagtacggttccaaagcttacgttaaacacccggctgacatcccggactacctgaaactgtccttcccggaaggtttcaaatgggaacgtgttatgaacttcgaagacggtggtgttgt…	-10.0388	-11.3714	-22.4414	2.64	229002	114545	9484.97	-11.8013	1.76259
A19	SD	TCTAGAACCCGCCATATACGGCGGGACACACACAAGGAGACCAT	ATGAAACAGAACAAAGAACAGATCACCAAACAGAACATCAACGCGAGCTCTgaagacgttatcaaagagttcatgcgtttcaaagttcgtatggaaggttccgttaacggtcacgagttcgaaatcgaaggtgaaggtgaaggtcgtccgtacgaaggtacccagaccgctaaactgaaagttaccaaaggtggtccgctgccgttcgcttgggacatcctgtccccgcagttccagtacggttccaaagcttacgttaaacacccggctgacatcccggactacctgaaactgtccttcccggaaggtttcaaatgggaacgtgttatgaacttcgaagacggtggtgttgttaccgttacccaggactcctccctgcaagacggtgagttcatctac…	TCTAGAACCCGCCATATACGGCGGGACACACACAAGGAGACCATATGAAACAGAACAAAGAACAGATCACCAAACAGAACATCAACGCGAGCTCTgaagacgttatcaaagagttcatgcgtttcaaagttcgtatggaaggttccgttaacggtcacgagttcgaaatcgaaggtgaaggtgaaggtcgtccgtacgaaggtacccagaccgctaaactgaaagttaccaaaggtggtccgctgccgttcgcttgggacatcctgtccccgcagttccagtacggttccaaagcttacgttaaacacccggctgacatcccggactacctgaaactgtccttcccggaaggtttcaaatgggaacgtgttatgaacttcgaagacggtggtgttgtta…	-8.99615	-7.75135	-17.4814	0.0626	143245	41727.1	959.779	-9.55731	0.561155
U2	standby site	TCTAGAGGCCGACGCAAGCCCATATCGGGGCTTCCGTCGGCCAATAAGGAGGTAAAAA	ATGgcGAGCTCtgaagacgttatcaaagagttcatgcgtttcaaagttcgtatggaaggttccgttaacggtcacgagttcgaaatcgaaggtgaaggtgaa	TCTAGAGGCCGACGCAAGCCCATATCGGGGCTTCCGTCGGCCAATAAGGAGGTAAAAAATGgcGAGCTCtgaagacgttatcaaagagttcatgcgtttcaaagttcgtatggaaggttccgttaacggtcacgagttcgaaatcgaaggtgaaggtgaa	-1.97875	-13.1514	-36.3014	6.773	6090.49	450.452	4.66839	0.506369	-2.48512
U10	standby site	TCTAGAGGCCGACGCAAGATATCGCTTCCGTCGGCCAAATAAGGAGGTAAAAA	ATGgcGAGCTCtgaagacgttatcaaagagttcatgcgtttcaaagttcgtatggaaggttccgttaacggtcacgagttcgaaatcgaaggtgaaggtgaa	TCTAGAGGCCGACGCAAGATATCGCTTCCGTCGGCCAAATAAGGAGGTAAAAAATGgcGAGCTCtgaagacgttatcaaagagttcatgcgtttcaaagttcgtatggaaggttccgttaacggtcacgagttcgaaatcgaaggtgaaggtgaa	-3.59815	-13.1514	-29.0014	5.7936	12622.2	1164.5	9.59249	-1.60428	-1.99387
U11	standby site	TCTAGAGGCCGACGCAAGATATCGCTTCCGTCGGCCAAAATAAGGAGGTAAAAA	ATGgcGAGCTCtgaagacgttatcaaagagttcatgcgtttcaaagttcgtatggaaggttccgttaacggtcacgagttcgaaatcgaaggtgaaggtgaa	TCTAGAGGCCGACGCAAGATATCGCTTCCGTCGGCCAAAATAAGGAGGTAAAAAATGgcGAGCTCtgaagacgttatcaaagagttcatgcgtttcaaagttcgtatggaaggttccgttaacggtcacgagttcgaaatcgaaggtgaaggtgaa	-4.68115	-13.1514	-29.0014	4.8906	20548.9	1865.31	26.3293	-2.65126	-2.02989
U47	standby site	TCAGGCCGACGCAAGCCCATATCGGGGCTTCCGTCGGCCATAAGGAGGTAAAAA	ATGgcGAGCTCtgaagacgttatcaaagagttcatgcgtttcaaagttcgtatggaaggttccgttaacggtcacgagttcgaaatcgaaggtgaaggtgaa	TCAGGCCGACGCAAGCCCATATCGGGGCTTCCGTCGGCCATAAGGAGGTAAAAAATGgcGAGCTCtgaagacgttatcaaagagttcatgcgtttcaaagttcgtatggaaggttccgttaacggtcacgagttcgaaatcgaaggtgaaggtgaa	1.88285	-13.1514	-36.3014	11.4546	1071.45	210.514	5.44707	2.19681	-0.313964
U48	standby site	TCAAGGCCGACGCAAGCCCATATCGGGGCTTCCGTCGGCCATAAGGAGGTAAAAA	ATGgcGAGCTCtgaagacgttatcaaagagttcatgcgtttcaaagttcgtatggaaggttccgttaacggtcacgagttcgaaatcgaaggtgaaggtgaa	TCAAGGCCGACGCAAGCCCATATCGGGGCTTCCGTCGGCCATAAGGAGGTAAAAAATGgcGAGCTCtgaagacgttatcaaagagttcatgcgtttcaaagttcgtatggaaggttccgttaacggtcacgagttcgaaatcgaaggtgaaggtgaa	0.687849	-13.1514	-36.3014	10.1696	1834.48	305.304	45.1673	1.37069	-0.682838
U49	standby site	TCAAAAGGCCGACGCAAGCCCATATCGGGGCTTCCGTCGGCCATAAGGAGGTAAAAA	ATGgcGAGCTCtgaagacgttatcaaagagttcatgcgtttcaaagttcgtatggaaggttccgttaacggtcacgagttcgaaatcgaaggtgaaggtgaa	TCAAAAGGCCGACGCAAGCCCATATCGGGGCTTCCGTCGGCCATAAGGAGGTAAAAAATGgcGAGCTCtgaagacgttatcaaagagttcatgcgtttcaaagttcgtatggaaggttccgttaacggtcacgagttcgaaatcgaaggtgaaggtgaa	-0.922952	-13.1514	-36.3014	7.8288	3787.17	482.354	32.9681	0.354311	-1.27726
U51	standby site	TCAAAAAAAAAAGGCCGACGCAAGCCCATATCGGGGCTTCCGTCGGCCATAAGGAGGTAAAAA	ATGgcGAGCTCtgaagacgttatcaaagagttcatgcgtttcaaagttcgtatggaaggttccgttaacggtcacgagttcgaaatcgaaggtgaaggtgaa	TCAAAAAAAAAAGGCCGACGCAAGCCCATATCGGGGCTTCCGTCGGCCATAAGGAGGTAAAAAATGgcGAGCTCtgaagacgttatcaaagagttcatgcgtttcaaagttcgtatggaaggttccgttaacggtcacgagttcgaaatcgaaggtgaaggtgaa	-6.93175	-13.1514	-36.3014	2.64	56575.7	4102.5	36.9693	-4.40274	-2.52901

### Sheet: 2-state Model
	c1 (initiation coefficient, a.u. hr-1)		kelong (a.u. hr-1)
Cosolute condition	parameter value	std err	parameter value	std err
base	4.05703	0.17924	228.544	36.7955	1	1	base
4% PEG-8000	32.1931	3.96551	125.395	15.8237	7.93515	1.8226	PEG
4% Ficoll400	11.5524	1.30327	102.454	16.5054	2.8475	2.23069	Ficoll
16.67 mM Mg-glut	4.76995	0.541615	40.7453	6.49782	1.17573	5.6091	MGGlut

### Sheet: RT-qPCR
SYBR Efficiency
Gene Target	mRFP1	iclR
Forward Primer	ACGTTATCAAAGAGTTCATGCGTTTC	GACTGTCatgGTCGCACC
Reverse Primer	CCTTCACCTTCACCTTCGATTTCG	GTGCCACACTGCCATTGG
Amplicon Length (nt)	88	143
Primer Efficiency	0.0101	0.9535
No Dilution Ct Value	17.153	22.2475
Dilution 1:10 Ct Value	20.451	25.5695
Dilution 1:100 Ct Value	23.698	29.065
Dilution 1:1000 Ct Value	27.133	32.6762
Dilution 1:10000 Ct Value	30.168	35.8872
Dilution 1:100000 Ct Value	33.703
y-intercept	-3.299	-3.439
slope	36.932	42.844
R2	0.9999	0.9997

### Sheet: MIQE
MIQE		Importance
Experimental Design
Definition of experimental and control groups	See [methods] for listing of experimental and control groups	E
Number within each group	See Supp x for listing of biological replicates. 3 technical replicates were collected for each biological replicate	E
Assay carried out by the core or investigator’s laboratory?	Assay performed by investigator's laboratory	D
Acknowledgment of authors’ contributions	See Contributions Statement	D
Sample
Description		E
Volume/mass of sample processed	5 uL TX-TL cell-free reaction	D
Microdissection or macrodissection	Not applicable to cell-free work	E
Processing procedure	Not applicable to cell-free work	E
If frozen, how and how quickly?	Sample was not frozen	E
If fixed, with what and how quickly?	No fixing was performed	E
Sample storage conditions and duration (especially for FFPEb samples)	Sample was immediately processed	E
Nucleic Acid Extraction
Procedure and/or instrumentation	Norgen Biotek Total RNA Purification Protocol	E
Name of kit and details of any modifications	Norgen Biotek Total RNA Purification Kit Cat. # 17200	E
Source of additional reagents used	β-mercaptoethanal, G-Biosciences, Cat. # BC98	D
Details of DNase or RNase treatment	DNAse Treatment: Turbo DNA-free kit, Cat. # AM1907; RNAse Decontamination: RNase AWAY, VWR, 17810-494	E
Contamination assessment (DNA or RNA)	1% agarose, 1X TAE gel was used to visualize post-DNAse treatement to check for DNA contamination	E
Nucleic acid quantification	UV-vis spectrophotometry	E
Instrument and method	NanoDrop	E
Purity (A260/A280)		D
Yield		D
RNA integrity: method/instrument	1% agarose, 1X TAE gel was used to visualize 23S and 16S rRNA to check for RNA degradation	E
RIN/RQI or Cq of 3_x0002_ and 5_x0002_ transcripts	Not Applicable	E
Electrophoresis traces		D
Inhibition testing (Cq dilutions, spike, or other)	Not Applicable	E
Reverse Transcription - Complete Reaction Conditions
Complete reaction conditions	1x RT Buffer, 1x RT Random Primers, 4 mM dNTP mix, MultiScribe Reverse Transcriptase 2.5 U/uL	E
Amount of RNA and reaction volume	5 ng/uL Extracted RNA, 12.5 ng/uL Yeast tRNA, 30 uL reaction volume	E
Priming oligonucleotide (if using GSP) and concentration	10X RT Random Primers	E
Reverse transcriptase and concentration	MultiScribe Reverse Transcriptase, Stock 50 U/uL, Working Concentration 2.5 U/uL	E
Temperature and time	37 C for 120 minutes	E
Manufacturer of reagents and catalogue numbers	Applied Biosystems High-Capacity cDNA Reverse Transcription Kit, Cat. # 4368814	D
Cqs with and without reverse transcription		D
Storage conditions of cDNA	cDNA stored at -20 C	D
qPCR target information
Gene symbol	See Supp x for listing of genes targeted	E
Sequence accession number	Not Applicable	E
Location of amplicon	See Sup x	D
Amplicon length	See Supp x	E
In silico specificity screen (BLAST, and so on)	Not Applicable	E
Pseudogenes, retropseudogenes, or other homologs?	None	D
Sequence alignment		D
Secondary structure analysis of amplicon		D
Location of each primer by exon or intron (if applicable)	Not applicable	E
What splice variants are targeted?	There are no splice variants of the gene	E
qPCR oligonucleotides
Primer sequences	See Supp x	E
RTPrimerDB identification number	None	D
Probe sequences	See Supp x	D
Location and identity of any modifications	None	E
Manufacturer of oligonucleotides	IDT	D
Purification method	Standard Desalting	D
qPCR Protocol-Complete Reaction Conditions
Reaction volume and amount of cDNA/DNA	10 uL reaction volume, 1.5 uL cDNA	E	[replace w SYBR Green 2X MM info]
Primer, (probe), Mg2+, and dNTP concentrations	300 nM forward and reverse primer, proprietary Mg++ concentration	E
Polymerase identity and concentration	Dual-Lock Taq DNA polymerase	E
Buffer/kit identity and manufacturer	PowerUp SYBR Green Master Mix, Applied Biosystems	E
Exact chemical composition of the buffer		D
Additives (SYBR Green I, DMSO, and so forth)	SYBR Green, Passive Reference Dye: ROX	E
Manufacturer of plates/tubes and catalog number	MicroAmp™ Optical 384-Well Reaction Plate with Barcode, Thermo Fisher, #4309849	D
Complete thermocycling parameters	50C for 2 minutes, 95C for 2 minutes, followed by 40 cycles of 95C for 15 seconds, 56.5C for 15 seconds, and 72C for 1 minute. Kit manufacturer's protocol was used for dissociation curve.	E
Reaction setup (manual/robotic)	Manual	D
Manufacturer of qPCR instrument	Applied Biosystems QuantStudio 12K Flex	E
qPCR validation
Evidence of optimization (from gradients)		D
Specificity (gel, sequence, melt, or digest)	Primers were designed specifically for their gene target. Post-qPCR melting curves were observed to dermine amplification specificity	E
For SYBR Green I, Cq of the NTC	mRFP1 NTC Cq > 35, iclR NTC Cq not detectable	E
Calibration curves with slope and y intercept	See Supp x	E
PCR efficiency calculated from slope	See Supp x	E
CIs for PCR efficiency or SE		D
r2 of calibration curve	See Supp x	E
Linear dynamic range	Dilutions spanned 100 000-fold	E
Cq variation at LOD	N/A	E
CIs throughout range		D
Evidence for LOD	N/A	E
If multiplex, efficiency and LOD of each assay	Not multiplexed	E
Data Analysis
qPCR analysis program (source, version)	ThermoFisher Connect Real-Time qPCR Relative Quantification	E
Method of Cq determination	Auto Threshold	E
Outlier identification and disposition	None	E
Results for NTCs	mRFP1 NTC Cq > 35, iclR NTC Cq not detectable	E
Justification of number and choice of reference genes	A constant amount of iclR RNA was added to each TX-TL reaction at the beginning of each RNA extraction	E
Description of normalization method	Each sample was normalized to the iclR RNA reference, followed by normalization to the 1 hour/base condition sample	E
Number and concordance of biological replicates		D
Number and stage (reverse transcription or qPCR) of technical replicates	3 qPCR technical replicates were used for each measurement	E
Repeatability (intraassay variation)	See Supplementary Data for standard deviation between biological replicates	E
Reproducibility (interassay variation, CV)		D
Power analysis		D
Statistical methods for results significance	95% confidence interval, two-tailed paired t-test	E
Software (source, version)	Excel 2016	E
Cq or raw data submission with RDML		D
